# A Molecular Image-based Explainable Artificial intelligence Framework Identifies Novel Candidate Antibiotics

**DOI:** 10.1101/2024.07.21.604494

**Authors:** Kingsten Lin, Yuxin Yang, Feixiong Cheng

## Abstract

The continued growth of antibiotic resistance and the slowing of antibiotic discovery poses a large challenge in fighting infectious diseases. Recent advances in Artificial intelligence (AI) technologies offer a time- and cost-effective solution for the rapid development of effective antibiotics. In this study, we presented an explainable AI framework from a pre-trained model using 10 million drug-like molecular images. Specifically, we created a fine-tuned ImageMol from experimental *Staphylococcus aureus* inhibition assays which contained 24,521 molecules consisting of 516 active compounds and 24,005 non-active compounds. Our optimized AI model achieved a strong AUROC of 0.926. The model was then used to predict the antibiotic activities from 10,247 FDA-approved, clinically investigational, or experimental molecules from the DrugBank database. After further filtering, 340 molecules were identified to have antibacterial behavior while simultaneously being dissimilar to known antibiotics. Finally, 76 candidates were identified as FDA-approved drugs for other applications. Thus, those candidates can be repurposed into needed novel antibiotics. We further illustrated explainable molecular images for top predicted candidate drugs via Gradient-weighted Class Activation Mapping (Grad-CAM) heatmap analysis. In summary, the presented molecular image-based AI model in drug discovery could be highly favorable due to its high performance, speed, and biological interpretation.
