## Supplementary Table 4 for "A Molecular Image-based Explainable Artificial intelligence Framework Identifies Novel Candidate Antibiotics": Supplementary_Table4.xlsx

### Sheet: Table S4
Name	MaxSimilarity	Probability
Oxiconazole	0.327778	0.999622
Acitretin	0.255138	0.998622
Niclosamide	0.317558	0.998302
Dequalinium	0.392364	0.998221
Fusidic acid	0.363213	0.997623
Isoconazole	0.307692	0.996877
Bronopol	0.0816092	0.996261
Piperaquine	0.389313	0.996064
Tafamidis	0.373235	0.99583
Nitisinone	0.396433	0.995656
Oxyquinoline	0.182997	0.993785
Triclosan	0.155233	0.993003
Fexofenadine	0.32087	0.992567
Tecovirimat	0.38984	0.992081
Nitazoxanide	0.387508	0.992039
Cinacalcet	0.245781	0.991251
Nitroglycerin	0.0753475	0.991211
Buclizine	0.222556	0.991196
Indium In-111 oxyquinoline	0.182997	0.99091
Siponimod	0.388339	0.989495
Benzethonium	0.261044	0.989474
Erythrityl tetranitrate	0.114149	0.989131
Diiodohydroxyquinoline	0.259767	0.988583
Tioconazole	0.335534	0.988332
Chloroxine	0.259589	0.988217
Menadione	0.25523	0.987578
Latanoprostene bunod	0.241093	0.985391
Mitotane	0.193572	0.985251
Foscarnet	0.0361775	0.984496
Sulfur hexafluoride	0.0093617	0.984291
Halothane	0.0261593	0.984011
Bendamustine	0.36921	0.983864
Bepotastine	0.313856	0.982695
Toremifene	0.275635	0.981748
Palovarotene	0.382353	0.981387
Bezafibrate	0.273692	0.981329
Triclocarban	0.157219	0.980556
Alfacalcidol	0.228235	0.978447
Mupirocin	0.276529	0.978137
Curcumin	0.203305	0.977434
Paricalcitol	0.201546	0.977367
Nitrofurantoin	0.306667	0.977294
Clomifene	0.23617	0.977066
Demecarium	0.235176	0.974765
Meclizine	0.205459	0.97419
Pinaverium	0.324011	0.971078
Zuclopenthixol	0.327815	0.970875
Ritiometan	0.0554177	0.970776
Butoconazole	0.289049	0.970094
Disperse Blue 106	0.332924	0.970021
Acrivastine	0.312538	0.968291
Technetium Tc-99m oxidronate	0.0567752	0.968009
Oxidronic acid	0.0567752	0.968009
Octasulfur	0.00884956	0.967773
Technetium Tc-99m sulfur colloid	0.00884956	0.967773
Lodoxamide	0.258923	0.967762
Iophendylate	0.192108	0.966614
Ivabradine	0.395284	0.965762
Vorinostat	0.172531	0.965627
Phosphoric acid	0.00897532	0.965534
Nitrazepam	0.373192	0.965107
Miconazole	0.306152	0.964736
Isoflurane	0.0563961	0.96437
Sulconazole	0.286816	0.961712
Fluphenazine	0.371951	0.960928
Perflexane	0.112092	0.959326
Econazole	0.303226	0.958269
Doxercalciferol	0.230588	0.956825
Fluorouracil	0.123967	0.956712
Butenafine	0.189006	0.956224
Roxadustat	0.390635	0.955819
Ospemifene	0.28023	0.955508
Artemotil	0.353963	0.955405
Nizatidine	0.225555	0.954658
Bexarotene	0.314791	0.953349
Methylprednisolone hemisuccinate	0.366686	0.952601
